# Proteomic characterization of *Mycobacterium tuberculosis* subjected to carbon starvation

**DOI:** 10.1101/2024.11.12.623260

**Authors:** Kaylyn L. Devlin, Damon T. Leach, Kelly G. Stratton, Gyanu Lamichhane, Vivian S. Lin, Kimberly E. Beatty

**Author notes:** Corresponding author: Kimberly E. Beatty.

## Abstract

*Mycobacterium tuberculosis* (*Mtb*) is the causative agent of tuberculosis (TB), the leading cause of infectious-disease related deaths worldwide. TB infections present as a spectrum from active to latent disease. In the human host, *Mtb* faces hostile environments, such as nutrient deprivation, hypoxia, and low pH. Under these conditions, *Mtb* can enter a dormant, but viable, state characterized by a lack of cell replication and increased resistance to antibiotics. These dormant *Mtb* pose a major challenge to curing infections and eradicating TB globally. In the current study, we subjected *Mtb* to carbon starvation (CS), a culture condition that induces growth stasis and mimics nutrient-starved conditions associated with dormancy *in vivo*. We provide a detailed analysis of the proteome in CS compared to replicating samples. We observed extensive proteomic reprogramming, with 36% of identified proteins significantly altered in CS. Many enzymes involved in oxidative phosphorylation and lipid metabolism were retained or upregulated in CS. The cell wall biosynthetic machinery was present in CS, although numerous changes in the abundance of peptidoglycan, arabinogalactan, and mycolic acid biosynthetic enzymes likely result in pronounced remodeling of the cell wall. Many clinically approved anti-TB drugs target cell wall biosynthesis, and we found that these enzymes were largely retained in CS. Lastly, we compared our results to those of other dormancy models and propose that CS produces a physiologically-distinct state of stasis compared to hypoxia in *Mtb*.
