## Supplementary material for "Proteomic characterization of *Mycobacterium tuberculosis* subjected to carbon starvation": Table S3

### Sheet: Description
Table S3. Categorical protein abundance within CS and Rep whole-cell lysates.
Column	Datasheet	Description
UniProt ID		UniProt database protein identifier.
Protein Name		Protein name, generally as specified in UniProt.
Locus ID		Mtb H37Rv locus number.
Count_CS		Number of CS samples (N = 6) the protein was found in. Data abscent starting at this column indicates protein was not found.
Mean_CS		Mean label-free quantification (LFQ) in the CS group. Data are log2 transformed. NA indicates no applicable value.
Count_Rep		Number of Rep samples (N=6) the protein was found in.
Mean_Rep		Mean LFQ in the Rep group. Data are log2 transformed. NA indicates no applicable value.
FC CS_vs_Rep		Fold change of mean CS LFQ relative to mean Rep LFQ. Data are log2 transformed. NA indicates no applicable value.
Statistical Test		The statistical test used to assess the difference in presence between groups (G-test) or mean LFQ (one-way ANOVA).
P-value		P-value associated with the indicated statistical test. P ≤ 0.05 was considered significant.
	OxPhos	This sheet includes all enzymes involved in the Mtb electron transport chain.
	Mce	This sheet includes all enzymes associated with the Mtb Mce1 and Mce4 lipid transporters.
	Chol Catab	This sheet includes all enzymes involved in Mtb cholesterol catabolism.
	Lipases	This sheet includes Mtb enzymes confirmed or putatively predicted to have lipase, cutinase, or esterase activity.
	PG	This sheet includes all enzymes involved in Mtb peptidoglycan biosynthesis.
	AG	This sheet includes all enzymes involved in Mtb arabinogalactan biosynthesis.
	MA	This sheet includes all enzymes involved in Mtb biosynthesis of mycolic acids.
	Glycolipids	This sheet includes all enzymes involved in Mtb cell wall glycolipid and lipoglycan biosynthesis.

### Sheet: OxPhos
UniProt ID	Protein Name	Locus ID	Count_CS	Mean_CS	Count_Rep	Mean_Rep	FC CS_vs_Rep (log2)	Statistical Test	P-value
ATP Synthase
P9WPV7	subunit a	Rv1304
P9WPS1	subunit c	Rv1305	6	21.755	0	NA	NA	G-test	4.52945e-05
P9WPV5	subunit b	Rv1306	6	27.0547	6	26.1464	0.908312	ANOVA	0.000495927
P9WPV3	subunit b-δ	Rv1307	6	27.1871	6	26.3046	0.882522	ANOVA	1.72767e-06
P9WPU7	subunit α	Rv1308	6	27.6758	6	27.2937	0.382066	ANOVA	0.0132638
P9WPU9	γ chain	Rv1309	6	25.5363	6	25.0441	0.49217	ANOVA	0.0298807
P9WPU5	subunit β	Rv1310	6	27.7858	6	27.9009	-0.115135	ANOVA	0.435876
P9WPV1	ε chain	Rv1311	6	23.5151	6	24.1124	-0.597276	ANOVA	0.32112
NADH dyhydrogenase type I (NDH-I)
P9WIW7	NuoA (Rv3145)	Rv3145	3	23.5843	0	NA	NA	G-test	0.022871
P9WJH1	NuoB (Rv3146)	Rv3146	6	23.9885	6	23.1214	0.867107	ANOVA	0.0158308
P9WJH3	NuoC (Rv3147)	Rv3147	6	25.4828	6	25.8982	-0.415391	ANOVA	0.0636057
P9WJH5	NuoD (Rv3148)	Rv3148	6	25.5603	6	25.8448	-0.284536	ANOVA	0.179232
P9WIV5	NuoE (Rv3149)	Rv3149	6	24.1813	6	23.5599	0.621363	ANOVA	0.0446788
P9WIV7	NuoF (Rv3150)	Rv3150	6	22.886	6	21.7271	1.1589	ANOVA	0.00501535
P9WIV9	NuoG (Rv3151)	Rv3151	6	24.684	6	24.5251	0.158929	ANOVA	0.358333
P9WIX1	NuoH (Rv3152)	Rv3152	6	24.5453	6	23.9746	0.570681	ANOVA	0.0836674
P9WJG9	NuoI (Rv3153)	Rv3153	6	24.4769	6	23.9137	0.563216	ANOVA	0.0505806
P95172	NuoJ (Rv3154)	Rv3154	6	23.3683	6	23.4052	-0.0369143	ANOVA	0.957603
P9WIW1	NuoL (Rv3156)	Rv3156
P9WIW5	NuoM (Rv3157)	Rv3157	5	23.4111	0	NA	NA	G-test	0.000964813
P9WIW9	NuoN (Rv3158)	Rv3158	6	23.1395	6	21.2877	1.85179	ANOVA	0.00174142
Nitrite Reductase
P9WJQ3	narG	Rv1161	6	23.8879	6	23.1953	0.692502	ANOVA	0.0118118
O06560	narH	Rv1162	5	21.1794	0	NA	NA	G-test	0.000964813
P9WJY7	narK2	Rv1737c
P9WJQ1	narX	Rv1736c
Cytochrome bc1-aa3
P9WP69	CtaC (Rv2200c)	Rv2200c	6	26.3047	6	25.0519	1.25287	ANOVA	0.000164772
P9WP71	CtaD (Rv3043c)	Rv3043c	6	24.0629	6	23.3257	0.73719	ANOVA	0.00874776
P9WP67	CtaE (Rv2193)	Rv2193	3	23.4289	0	NA	NA	G-test	0.022871
P9WP45	CtaF (Rv2199c)	Rv2199c
P9WH23	QcrA (Rv2195)	Rv2195	6	23.812	6	22.6409	1.17104	ANOVA	0.000810477
P9WP37	QcrB (Rv2196)	Rv2196	6	24.2658	6	23.9979	0.267903	ANOVA	0.22397
P9WP35	QcrC (Rv2194)	Rv2194	6	25.2407	6	24.3253	0.915389	ANOVA	0.0946818
Cytochrome bd-oxidase
L7N662	CydA (Rv1623c)	Rv1623c	6	22.0934	6	22.2615	-0.168163	ANOVA	0.590054
O06139	CydB (Rv1622c)	Rv1622c
NADH dehydrogenase II
P95160	ndh (Rv1854c)	Rv1854c	6	22.6886	6	21.6354	1.05315	ANOVA	0.0036358
P95200	ndhA (Rv0392c)	Rv0392c	6	23.0642	6	23.2428	-0.178575	ANOVA	0.375781
Succinate dehydrogenase
O53370	SdhA (Rv3318)	Rv3318	6	25.8086	6	24.6936	1.11502	ANOVA	0.0394043
O53371	SdhB (Rv3319)	Rv3319	0	NA	5	22.1377	NA	G-test	0.000964813
O53368	SdhC (Rv3316)	Rv3316
O53369	SdhD (Rv3317)	Rv3317	5	24.0286	1	23.6485	NA	G-test	0.0158264

### Sheet: Mce
UniProt ID	Protein Name	Locus ID	Count_CS	Mean_CS	Count_Rep	Mean_Rep	FC CS_vs_Rep (log2)	Statistical Test	P-value
P9WNL5	Mce1A	Rv0169	6	24.7946	6	23.2537	1.54095	ANOVA	0.00153222
O07414	Mce1B	Rv0170	6	23.6986	1	NA	NA	G-test	0.000964813
O07415	Mce1C	Rv0171	6	25.5476	2	23.3224	2.22522	ANOVA	0.00484655
O07416	Mce1D	Rv0172	6	24.228	6	23.0489	1.17903	ANOVA	0.000211845
O07417	Mce1E	Rv0173	6	24.7022	6	23.0621	1.64007	ANOVA	5.36609e-05
L0T2W6	Mce1F	Rv0174	6	23.8455	6	22.6328	1.21274	ANOVA	4.02113e-07
O07412	YrbE1A	Rv0167	6	21.6209	1	NA	NA	G-test	0.000964813
L0T2Q9	YrbE1B	Rv0168	6	22.7585	0	NA	NA	G-test	4.52945e-05
O07419	Mam1A	Rv0175	6	26.5466	6	25.5857	0.96096	ANOVA	0.00433126
O07420	Mam1B	Rv0176	6	24.402	4	23.1946	1.2074	ANOVA	0.0171575
O07421	Mam1C	Rv0177	6	23.8835	6	23.9259	-0.0424034	ANOVA	0.903267
O07422	Mam1D	Rv0178	6	26.0984	6	26.5343	-0.435808	ANOVA	0.0432061
I6YC99	Mce4A	Rv3499c
I6X7G8	Mce4B	Rv3498c	6	20.8535	4	20.8384	0.0151424	ANOVA	0.953373
I6YGB1	Mce4C	Rv3497c	6	21.2523	0	NA	NA	G-test	4.52945e-05
I6XHD6	Mce4D	Rv3496c	6	23.7273	2	23.6011	0.126174	ANOVA	0.802864
I6Y3P1	Mce4E	Rv3495c	3	21.5545	0	NA	NA	G-test	0.022871
I6YC95	Mce4F	Rv3494c	5	22.8714	2	21.6967	1.1747	ANOVA	0.107429
O53546	YrbE4A	Rv3501c
O53547	YrbE4B	Rv3502c	6	24.127	6	24.4921	-0.365097	ANOVA	0.0563553
I6X7G4	Mam4A	Rv3493c	6	21.1763	4	21.0465	0.12981	ANOVA	0.79375
I6YGA5	Mam4B	Rv3492c	4	23.5351	0	NA	NA	G-test	0.00571459
O69690	LucA	Rv3723	6	26.6846	6	26.3554	0.329162	ANOVA	0.3021
P9WQL5	MceG	Rv0655	6	24.9923	6	23.5316	1.46072	ANOVA	5.95471e-06
O53650	OmamA	Rv0199	6	24.5626	6	23.5947	0.96785	ANOVA	0.00677715

### Sheet: Chol Catab
UniProt ID	Protein Name	Locus ID	Count_CS	Mean_CS	Count_Rep	Mean_Rep	FC CS_vs_Rep (log2)	Statistical Test	P-value
Cholesterol side-chain degradation
P71857	ChsE1	Rv3544c
P71858	ChsE2	Rv3543c
P96855	ChsE3	Rv3573c	3	20.8417	3	20.3232	0.518413	ANOVA	0.394133
I6YCA3	ChsE4	Rv3504	3	24.2594	2	22.9838	1.27555	ANOVA	0.155512
I6Y3Q0	ChsE5	Rv3505	6	22.4734	3	20.9246	1.54881	ANOVA	0.000331001
I6XHI0	ChsH1	Rv3541c
I6YGF8	ChsH2	Rv3542c	6	21.2197	4	20.6472	0.57253	ANOVA	0.223391
P9WPP1	Cyp125	Rv3545c	4	23.843	6	23.3427	0.500255	ANOVA	0.295995
P9WPL5	Cyp142	Rv3518c	6	22.6022	5	20.7531	1.84911	ANOVA	0.0195959
I6XHI4	FadA5	Rv3546	6	22.9302	6	23.1571	-0.22686	ANOVA	0.128177
P9WQ51	FadD19	Rv3515c	6	24.9768	6	25.6346	-0.65773	ANOVA	0.00108274
I6Y3T7	Ltp2	Rv3540c	5	23.377	1	22.3241	NA	G-test	0.0158264
Cholesterol A/B ring degradation
P9WJA1	HsaA	Rv3570c	6	23.6425	6	23.6514	-0.0089051	ANOVA	0.933656
P9WND9	HsaB	Rv3567						ANOVA
P9WNW7	HsaC	Rv3568c	6	23.7151	2	23.6806	0.0344379	ANOVA	0.953339
P9WNH5	HsaD	Rv3569c
I6XHH5	HsaE	Rv3536c	6	24.5957	6	22.6057	1.99001	ANOVA	7.42358e-05
P9WMK5	HsaF	Rv3534c	6	21.7524	6	21.4849	0.267458	ANOVA	0.2398
P9WQH3	HsaG	Rv3535c	6	23.8485	6	23.0657	0.782794	ANOVA	0.0489754
P71875	KshA	Rv3526	6	25.6441	3	24.4916	1.15248	ANOVA	0.0482765
P9WJ93	KshB	Rv3571	0	NA	4	22.2675	NA	G-test	0.00571459
P71864	KstD	Rv3537	4	22.5193	6	23.5004	-0.981097	ANOVA	0.0155478
P9WQP7	Rv1106c	Rv1106c	6	21.5357	6	21.3594	0.176282	ANOVA	0.329381
Cholesterol C/D ring degradation
I6Y3U6	EchA20	Rv3550	6	21.0252	5	20.3202	0.704967	ANOVA	0.101054
I6XHJ3	FadA6	Rv3556c	6	22.603	6	22.6511	-0.0480523	ANOVA	0.898081
P96843	FadD3	Rv3561	2	23.374	3	21.3146	2.05938	ANOVA	0.164969
I6YGH7	FadE31	Rv3562
P96845	FadE32	Rv3563
P9WPW1	LdpA	Rv3551
P9WPV9	LdpB	Rv3552
I6TCF0	LdpF	Rv3559c
Regulators/Others
P9WMV9	ChoD	Rv3409c	6	23.704	6	21.9522	1.75181	ANOVA	2.39981e-05
P96856	KstR	Rv3574	6	22.5215	6	23.5719	-1.05037	ANOVA	0.0210843
P9WMB9	KstR2	Rv3557c

### Sheet: Lipases
UniProt ID	Protein Name	Locus ID	Count_CS	Mean_CS	Count_Rep	Mean_Rep	FC CS_vs_Rep (log2)	Statistical Test	P-value
Lipases
P96402	LipC	Rv0220
P95290	LipD	Rv1923	6	21.9231	6	21.6068	0.316263	ANOVA	0.552507
P72041	LipE	Rv3775	2	21.2182	6	22.8304	-1.61222	ANOVA	0.00149994
O06350	LipF	Rv3487c	5	22.4332	3	21.7841	0.649162	ANOVA	0.0333933
P9WK87	LipH	Rv1399c
P71668	LipI	Rv1400c	6	22.7513	6	23.933	-1.18167	ANOVA	0.00565913
O07732	LipJ	Rv1900c	5	22.1499	4	22.2059	-0.0560625	ANOVA	0.922278
P71778	LipL	Rv1497	0	NA	3	20.8202	NA	G-test	0.022871
Q50681	LipM	Rv2284	2	25.1208	6	24.5957	0.52503	ANOVA	0.355001
P95125	LipN	Rv2970c	6	24.015	6	23.6233	0.39173	ANOVA	0.0246824
O06832	LipO	Rv1426c	1	21.5934	4	20.2811	NA	G-test	0.0711741
O53190	LipP	Rv2463	3	22.9188	0	NA	NA	G-test	0.022871
I6Y9F7	LipQ	Rv2485c	0	NA	3	22.6031	NA	G-test	0.022871
P9WK85	LipR	Rv3084
O53488	LipT	Rv2045c	0	NA	5	21.5129	NA	G-test	0.000964813
O53424	LipU	Rv1076
L0TC47	LipV	Rv3203	6	22.2865	6	22.1922	0.094297	ANOVA	0.734564
P96399	LipW	Rv0217c
Q79FR5	LipX	Rv1169c
I6Y2J4	LipY	Rv3097c
Q284I9	LipZ	Rv1843
Cutinases
P9WP69	CtaC (Rv2200c)	Rv2200c	6	26.3047	6	25.0519	1.25287	ANOVA	0.000164772
P9WP71	CtaD (Rv3043c)	Rv3043c	6	24.0629	6	23.3257	0.73719	ANOVA	0.00874776
P9WP67	CtaE (Rv2193)	Rv2193	3	23.4289	0	NA	NA	G-test	0.022871
P9WP45	CtaF (Rv2199c)	Rv2199c
P9WH23	QcrA (Rv2195)	Rv2195	6	23.812	6	22.6409	1.17104	ANOVA	0.000810477
P9WP37	QcrB (Rv2196)	Rv2196	6	24.2658	6	23.9979	0.267903	ANOVA	0.22397
P9WP35	QcrC (Rv2194)	Rv2194	6	25.2407	6	24.3253	0.915389	ANOVA	0.0946818
Others
I6XU97	Rv0045c	Rv0045c	6	22.398	6	23.0628	-0.664728	ANOVA	0.0167167
O07427	Rv0183	Rv0183	5	24.8195	6	25.9288	-1.10933	ANOVA	0.00800203
P96267	Rv0421c	Rv0421c	6	19.2019	5	20.6331	-1.43116	ANOVA	0.0112527
P9WIY9	Rv1063c	Rv1063c	6	20.453	6	21.5483	-1.09531	ANOVA	0.017278
O05293	Rv1191	Rv1191	2	22.6219	4	23.1143	-0.492423	ANOVA	0.362877
P9WLZ3	Rv1367c	Rv1367c	6	23.1081	6	22.8134	0.294697	ANOVA	0.128404
P9WK89	Rv1592c	Rv1592c	1	21.8057	6	23.5258	NA	G-test	0.000964813
O33185	Rv1683	Rv1683	6	23.9045	6	24.4911	-0.586603	ANOVA	0.0180954
O33185	Rv1683	Rv1683	6	23.9045	6	24.4911	-0.586603	ANOVA	0.0180954
P95291	Rv1922	Rv1922	6	22.5592	3	21.1381	1.42109	ANOVA	0.0691141
P9WLM1	Rv2030c	Rv2030c	6	23.6584	6	22.3443	1.31414	ANOVA	0.00177877
L0TB61	Rv2037c	Rv2037c	6	22.1377	0	NA	NA	G-test	4.52945e-05
I6YB49	Rv3091	Rv3091	6	21.5807	6	20.9615	0.619244	ANOVA	0.134367

### Sheet: PG
UniProt ID	Protein Name	Locus ID	Count_CS	Mean_CS	Count_Rep	Mean_Rep	FC CS_vs_Rep (log2)	Statistical Test	P-value
P9WQA9	Alr	Rv3423c	6	23.9822	5	24.571	-0.588806	ANOVA	0.0876685
P9WN33	AsnB	Rv2201	3	19.713	6	21.4995	-1.78653	ANOVA	0.000471166
L7N653	CwlM	Rv3915	0	NA	6	26.0217	NA	G-test	4.52945e-05
O06380	DacB	Rv3627c	6	21.3614	6	20.7698	0.591668	ANOVA	0.0781203
O53380	DacB1	Rv3330	5	22.5299	6	25.056	-2.52614	ANOVA	0.000136439
I6Y204	DacB2	Rv2911	3	21.7371	6	23.0833	-1.34624	ANOVA	0.0254797
P9WP31	DdlA	Rv2981c	5	21.662	5	24.7313	-3.06931	ANOVA	1.91646e-05
P9WN97	FtsW	Rv2154c	1	NA	6	24.144	NA	G-test	0.000964813
I6XI14	GatD	Rv3713	3	21.0195	6	21.8045	-0.784957	ANOVA	0.216599
P9WN41	GlmM	Rv3441c	6	24.4041	6	25.8871	-1.48296	ANOVA	0.0165665
P9WN49	GlmS	Rv3436	6	24.4192	6	24.0799	0.339372	ANOVA	0.12123
P9WMN3	GlmU	Rv1018c	6	23.5615	6	24.5592	-0.997698	ANOVA	0.00347267
O53638	Ldt1	Rv0116c
I6Y9J2	Ldt2	Rv2518c
O06825	Ldt3	Rv1433	0	NA	5	24.1587	NA	G-test	0.000964813
O07436	Ldt4	Rv0192
P9WKV3	Ldt5	Rv0483
L7N6B0	LpqI	Rv0237	5	20.8292	5	20.3245	0.504739	ANOVA	0.343163
P9WJM1	MurA	Rv1315	6	21.5286	6	22.4354	-0.906835	ANOVA	0.0437528
P9WJL9	MurB	Rv0482	4	22.1549	2	22.1493	0.00554284	ANOVA	0.985257
P9WJL7	MurC	Rv2152c	6	22.8403	6	22.5661	0.274208	ANOVA	0.180184
P9WJL5	MurD	Rv2155c	6	20.4546	6	21.0845	-0.629912	ANOVA	0.0891552
P9WJL3	MurE	Rv2158c	6	26.3786	6	24.6261	1.75257	ANOVA	3.17883e-06
P9WJL1	MurF	Rv2157c	6	25.4588	6	24.0071	1.45171	ANOVA	2.78777e-06
P9WJK9	MurG	Rv2153c
P9WPW9	MurI	Rv1338	6	24.2252	6	24.0412	0.184058	ANOVA	0.733311
I6Y4C7	MurT	Rv3712
P9WMW7	MurX	Rv2156c
P9WJK3	MviN	Rv3910	6	25.5249	6	25.8132	-0.28829	ANOVA	0.143631
P9WH21	NamH	Rv3818	6	21.4329	6	21.3002	0.13267	ANOVA	0.703515
P9WKD1	PbpA	Rv0016c	6	23.1256	1	NA	NA	G-test	0.000964813
L0T911	Pbpb	Rv2163c
P71707	PonA1	Rv0050	5	21.6811	6	22.6397	-0.95852	ANOVA	0.0262414
I6YGX2	PonA2	Rv3682	6	22.4251	6	22.0384	0.386705	ANOVA	0.409042
P9WN99	RodA	Rv0017c

### Sheet: AG
UniProtID	Protein Name	Locus Rv #	Count_CS	Mean_CS	Count_Rep	Mean_Rep	FC CS_vs_Rep (log2)	Statistical Test	P-value
P9WN03	AftA	Rv3792
O53582	AftB	Rv3805c	5	21.4646	0	NA	NA	G-test	0.000964813
P9WMZ7	AftC	Rv2673	5	21.9263	1	NA	NA	G-test	0.0158264
P96419	AftD	Rv0236c
P96872	CpsA1	Rv3267	0	NA	6	21.9166	NA	G-test	4.52945e-05
O06347	CpsA2	Rv3484
P9WJF1	DprE1	Rv3790	2	19.5194	6	21.6142	-2.09484	ANOVA	0.0188497
P9WGS9	DprE2	Rv3791	6	23.9486	6	24.1876	-0.239039	ANOVA	0.374354
P9WNL9	EmbA	Rv3794	6	23.7344	5	22.6963	1.03803	ANOVA	0.241683
P9WNL7	EmbB	Rv3795	6	23.9952	6	23.4079	0.587227	ANOVA	0.085354
P9WIQ1	Glf	Rv3809c	6	22.285	6	21.0862	1.19884	ANOVA	0.0153263
P9WMX3	GlfT1	Rv3782	3	20.4601	0	NA	NA	G-test	0.022871
O53585	GlfT2	Rv3808c	5	21.4684	6	21.1824	0.285947	ANOVA	0.497541
P9WH13	RmlA	Rv0334	6	26.3327	6	25.402	0.930729	ANOVA	0.0131801
P9WN65	RmlB	Rv3464	6	21.8532	6	22.1014	-0.24813	ANOVA	0.381149
P9WH11	RmlC	Rv3465	3	23.5763	0	NA	NA	G-test	0.022871
P9WMY3	WbbL1	Rv3265c	3	20.8936	6	21.9385	-1.04486	ANOVA	0.0154953
P9WMW5	WecA	Rv1302

### Sheet: MA
UniProtID	Protein Name	Locus ID	Count_CS	Mean_CS	Count_Rep	Mean_Rep	FC CS_vs_Rep (log2)	Statistical Test	P-value
P9WPB7	CmaA1	Rv3392c	6	23.0015	6	23.7788	-0.777262	ANOVA	0.217942
P9WPB5	CmaA2	Rv0503c	6	24.2312	6	23.783	0.448155	ANOVA	0.0914726
I6Y9I3	CmrA	Rv2509	6	23.3126	6	22.6993	0.613387	ANOVA	0.0202731
P9WNZ7	DesA1	Rv0824c	6	24.2351	6	23.9701	0.264933	ANOVA	0.137978
P9WNZ5	DesA2	Rv1094	6	25.814	6	26.0556	-0.241664	ANOVA	0.371093
P9WNP1	EchA6	Rv0905	6	24.1086	6	25.7763	-1.6677	ANOVA	0.0200362
P9WNG5	FabD	Rv2243	1	NA	6	25.8697	NA	G-test	0.000964813
P9WGT3	FabG1	Rv1483	6	24.2414	6	24.8556	-0.614219	ANOVA	0.191431
P9WNG3	FabH	Rv0533c	6	24.4585	6	23.6515	0.807016	ANOVA	0.000119612
O53580	FadD32	Rv3801c	6	28.3898	6	28.8336	-0.443813	ANOVA	0.0801234
P95029	Fas	Rv2524c	6	24.144	6	27.1034	-2.95941	ANOVA	3.60197e-05
P9WN45	GlgB	Rv1326c	6	22.0368	5	22.5634	-0.526589	ANOVA	0.382583
P9WQ17	GlgE	Rv1327c	6	24.8313	2	23.9752	0.856104	ANOVA	0.332775
P9WFK1	HadA	Rv0635	6	25.5278	6	26.0547	-0.526958	ANOVA	0.131615
I6WYY7	HadB	Rv0636	6	24.1016	6	24.2909	-0.189316	ANOVA	0.227516
P9WFJ9	HadC	Rv0637	0	NA	4	21.4292	NA	G-test	0.00571459
P9WGR1	InhA	Rv1484	6	26.2243	6	27.2763	-1.05203	ANOVA	0.00116239
P9WQD9	KasA	Rv2245	6	24.6706	6	26.4055	-1.7349	ANOVA	1.85826e-06
P9WQD7	KasB	Rv2246	6	26.4819	6	27.9588	-1.47693	ANOVA	3.18527e-06
P9WGU9	LpqY	Rv1235	3	22.588	0	NA	NA	G-test	0.022871
O07177	Mak	Rv0127	6	23.8762	6	23.4957	0.380515	ANOVA	0.0958724
P9WPB1	MmaA1	Rv0645c	3	23.1552	2	21.126	2.02924	ANOVA	0.176651
Q79FX6	MmaA2	Rv0644c	6	24.4079	6	24.2344	0.173472	ANOVA	0.361493
P0CH91	MmaA3	Rv0643c	2	22.3711	5	22.5122	-0.141135	ANOVA	0.852254
Q79FX8	MmaA4	Rv0642c	6	24.2588	6	24.7161	-0.457298	ANOVA	0.0464393
P9WJV5	MmpL3	Rv0206c	6	24.1847	6	25.4863	-1.30162	ANOVA	1.50853e-05
P9WN11	OtsA	Rv3490	5	23.6372	6	25.3041	-1.66686	ANOVA	0.00243716
P9WFZ5	OtsB2	Rv3372	6	22.5693	6	22.573	-0.00372092	ANOVA	0.993398
P9WPB3	PcaA	Rv0470c	6	25.2848	6	25.4746	-0.189785	ANOVA	0.464466
I6X8D2	Pks13	Rv3800c	6	27.2067	6	27.6657	-0.459032	ANOVA	0.0108084
I6Y9I3	Rv2509	Rv2509	6	23.3126	6	22.6993	0.613387	ANOVA	0.0202731
P9WG03	SugA	Rv1236
P9WG01	SugB	Rv1237
P9WQI3	SugC	Rv1238	6	24.6934	6	24.1771	0.516294	ANOVA	0.314254
P9WQ19	TreS	Rv0126	6	24.5815	6	24.4901	0.0914376	ANOVA	0.653776
P9WQ25	TreX	Rv1564c	4	19.912	5	20.2896	-0.377624	ANOVA	0.184552
P9WQ21	TreY	Rv1563c
P9WQ23	TreZ	Rv1562c	5	22.9573	6	22.1439	0.813385	ANOVA	0.0741447

### Sheet: Glycolipids
UniProtID	Protein Name	Locus ID	Count_CS	Count_Rep	Mean_CS	Mean_Rep	FC CS_vs_Rep (log2)	Statistical Test	P-value
P9WNL5	EmbC	Rv3793	6	5	21.8606	20.4846	1.37593	ANOVA	0.0060718
P9WGU7	LpqW	Rv1166
O53508	MptA	Rv2174
O53150	MptB	Rv1459c	3	0	23.5925	NA	NA	G-test	0.022871
P9WMZ9	MptC	Rv2181	6	0	21.8758	NA	NA	G-test	4.52945e-05
P9WMB5	PatA	Rv2611c
P9WMZ5	PimA	Rv2610c	0	6	NA	22.1649	NA	G-test	4.52945e-05
P9WMZ3	PimB	Rv2188c
P9WN01	PimE	Rv1159
O53493	Ppm1	Rv2051c	6	6	22.448	22.6161	-0.168099	ANOVA	0.417659
O65934	Rv1747	Rv1747	6	6	24.3159	24.464	-0.148084	ANOVA	0.460148
